# Evolutionary consequences of nascent multicellular life cycles

**DOI:** 10.1101/2022.07.21.500805

**Authors:** Jennifer T. Pentz, Kathryn MacGillivray, James G. DuBose, Peter L. Conlin, Emma Reinhardt, Eric Libby, William C. Ratcliff

## Abstract

A key step in the evolutionary transition to multicellularity is the origin of multicellular groups as biological individuals capable of adaptation. Comparative work, supported by theory, suggests clonal development should facilitate this transition, though this hypothesis has never been tested in a single model system. We evolved 20 replicate populations of otherwise isogenic clonally-reproducing ‘snowflake’ yeast (Δ*ace2/Δace2*) and aggregative ‘floc’ yeast (*GAL1*p*::FLO1/ GAL1*p*::FLO1*) with daily selection for rapid growth in liquid media, which favors faster cell division, followed by selection for rapid sedimentation, which favors larger multicellular groups. While both genotypes adapted to this regime, growing faster and having higher survival during the group-selection phase, there was a stark difference in evolutionary dynamics. Aggregative floc yeast obtained nearly all of their increased fitness from faster growth, not improved group survival; indicating that selection acted primarily at the level of cells. In contrast, clonal snowflake yeast mainly benefited from higher group-dependent fitness, indicating a shift in the level of biological individuality from cells to groups. Through genome sequencing and mathematical modeling, we show that the genetic bottlenecks in a clonal life cycle also drive much higher rates of genetic drift—a result with complex implications for this evolutionary transition. Our results highlight the central role that early multicellular life cycles play in the process of multicellular adaptation.
