## Supplementary Table 1 for "Evolutionary consequences of nascent multicellular life cycles"

### Sheet: Sheet1
Population	Chromosome	Mutation type	Gene ID	Gene Name	Nt change	AA change	Zygosity	Description
1	V	synonymous_variant	YER145C	FTR1	G1191A	Leu397Leu	Heterozygous
1	VIII	missense_variant	YHR177W		A1037G	Tyr346Cys	Heterozygous	Involved in positive regulation of transcription by RNA polymerase II
1	XII	missense_variant	YLR075W	RPL10	G228T	Met76Ile	Heterozygous	Subunit of the cytosolic large ribosomal subunit
1	XVI	missense_variant	YPL091W	GLR1	G643A	Val215Met	Heterozygous	Involved in glutathione metabolic process
2	VII	missense_variant	YGR032W	GSC2	A343C	Thr115Pro	Heterozygous	Catalytic subunit of 1,3-beta-D-glucan synthase complex involved in beta-glucan biosynthesis and spore wall assembly
2	XIII	missense_variant	YML057W	CMP2	C497T	Thr164Ile	Heterozygous	Calcium-dependent protein serine/threonine phosphatase involved in ion homeostasis and desensitization to pheromone during conjugation
2	XVI	upstream_gene_variant	tC(GCA)P1-YPL060C-A		-ATT		Heterozygous
3	IV	synonymous_variant	YDR158W	HOM2	A774G	Glu258Glu	Heterozygous
3	VII	missense_variant	YGR261C	APL6	C1577A	Cys526Phe	Heterozygous	Subunit of the AP-3 adaptor complex that functions in golgi to vacuole transport
3	XII	conservative_inframe_deletion	YLR081W	GAL2	-ATG997-999	Met333del	Heterozygous	Galactose and glucose transmembrane transporter, involved in import and utilization of galactose as carbon source
4	IV	synonymous_variant	YDR379W	RGA2	G2322A	Lys774Lys	Heterozygous
4	VII	missense_variant	YGL145W	TIP20	G1592A	Arg531Gln	Heterozygous	Protein involved in retrograde Golgi-to-endoplasmic reticulum vesicle-mediated transport
4	X	synonymous_variant	YJR057W	CDC8	A534C	Ser178Ser	Heterozygous
4	XI	upstream_gene_variant	YKL063C		C-525G		Heterozygous
5	X	missense_variant	YJL133W	MRS3	A634G	Asn212Asp	Heterozygous	Mitochondrial iron ion transmembrane transporter
6	IV	upstream_gene_variant	YDR541C-PAU10	YDR541C-PAU10	G -> T		Heterozygous
6	XI	synonymous_variant	YKL154W	SRP102	A174G	Leu58Leu	Heterozygous
6	XIII	missense_variant	YMR012W	CLU1	T3098C	Leu1033Ser	Heterozygous	Cytoplasmic RNA-binding protein of unknown biological role
6	XV	synonymous_variant	YOR213C	SAS5	A633G	Ile211Ile	Heterozygous
7	IV	missense_variant	YDR420W	HKR1	C2917A	Pro973Thr	Heterozygous	Osmosensor involved in signaling, bud site selection, (1->3)-beta-D-glucan biosynthesis, hyperosmotic response, and cell wall organization
7	XV	upstream_gene_variant	YOL141W	PPM2	G-1T		Heterozygous
7	XVI	missense_variant	YPL126W	NAN1	A190C	Lys64Gln	Heterozygous	Involved in positive regulation of transcription by RNA polymerase I
7	XVI	missense_variant	YPL020C	ULP1	C281G	Arg94Thr	Heterozygous	SUMO-specific protease involved in the G2/M transition of mitotic cell cycle. Null mutants show large budded cells.
8	II	upstream_gene_variant	YBR028C	YPK3	+T-312		Heterozygous
8	III	upstream_gene_variant	YCR069W	CPR4	C-56T		Heterozygous
8	IX	missense_variant	YIL025C		C199T	Val67Ile	Heterozygous	Dubious open reading frame;
8	XII	synonymous_variant	YLR429W	CRN1	A1795C	Arg599Arg	Heterozygous
9	IX	frameshift_variant	YIL132C	CSM2	+T533	Asn178fs	Heterozygous	Subunit of the Shu complex that is involved in error-free DNA post-replication repair
9	XIV	missense_variant	YNL109W		G20A	Arg7Lys	Heterozygous	Dubious open reading frame
9	XV	missense_variant	YOR211C	MGM1	C360T	Met120Ile	Heterozygous	A GTPase protein involved in mitochondrial membrane fusion and mitochondrial genome maintenance
10	IV	upstream_gene_variant	YDL132W	CDC53	T-52G		Heterozygous
10	V	upstream_gene_variant	YEL030W	ECM10	T-541A		Heterozygous
10	VIII	upstream_gene_variant	YHR198C	AIM18	T-38C		Heterozygous
10	XI	upstream_gene_variant	YKR013W-YKR014C	PRY2-YPT52	G -> T		Heterozygous
11	IX	synonymous_variant	YIL154C	IMP2	C309T	Glu103Glu	Heterozygous
11	XV	stop_lost&splice_region_variant	YOR195W	SLK19	T5464A	Ter822Lysext*?	Heterozygous	Involved in positive regulation of exit from mitosis
11	XV	synonymous_variant	YOL107W		A513G	Leu171Leu	Heterozygous
12	VII	missense_variant	YGL206C	CHC1	T1198A	Asn400Tyr	Heterozygous	Structural heavy chain protein component of clathrin vesicle coats. Null mutant has abnormal vacuoles and increased random budding.
12	VIII	missense_variant	YHR183W	GND1	G220A	Val74Ile	Heterozygous	Phosphogluconate dehydrogenase (decarboxylating)
12	X	upstream_gene_variant	YJL011C	RPC17	G-179A		Heterozygous
12	XVI	missense_variant	YPR034W	ARP7	G25C	Val9Leu	Heterozygous	Subunit of both the RSC and SWI/SNF chromatin remodeling complexes
13	IX	missense_variant	YIL076W	SEC28	T608C	Leu203Ser	Heterozygous	Involved in endoplasmic reticulum to Golgi vesicle-mediated transport
13	VI	disruptive_inframe_deletion	YFR032C	RRT5	-CGCCAGCGCCAG752-763	Ala251-Pro254del	Heterozygous	Protein of unknown function
13	X	missense_variant	YJR105W	ADO1	G314C	Gly105Ala	Heterozygous	Adenosine kinase involved in purine nucleobase metabolism
15	III	upstream_gene_variant	YCR008W	SAT4	T-68A		Heterozygous
15	V	upstream_gene_variant	YEL069C-YEL068C	HXT13-YEL068C	T -> G		Heterozygous
15	XIII	missense_variant	YMR085W		G408T	Glu136Asp	Heterozygous	Protein of unknown function
16	II	upstream_gene_variant	YBR092C	PHO3	A-196G		Heterozygous
16	IX	missense_variant	YIL124W	AYR1	C334G	Gln112Glu	Heterozygous	Bifunctional triacylglycerol lipase. Null mutant shows elongated buds.
16	X	synonymous_variant	YJL197W	UBP12	C1144T	Leu382Leu	Heterozygous
16	XVI	synonymous_variant	YPR026W	ATH1	T2250A	Pro750Pro	Heterozygous
17	VIII	synonymous_variant	YHR018C	ARG4	C588T	Leu196Leu	Heterozygous
17	XI	upstream_gene_variant	YKL151C		A-89T		Heterozygous
17	XVI	missense_variant	YPL101W	ELP4	A518G	Lys173Arg	Heterozygous	Subunit of Elongator holoenzyme complex
18	IV	missense_variant	YDR540C	IRC4	G422A	Pro141Leu	Heterozygous	Protein invlved in mitotic recombination
18	VII	upstream_gene_variant	YGR254W	ENO1	C-405T		Heterozygous
18	XI	missense_variant	YKL197C	PEX1	T556C	Asn186Asp	Heterozygous	Involved in protein import into peroxisome matrix, receptor recycling
18	XI	missense_variant	YKL038W	RGT1	T3272G	Met1091Arg	Heterozygous	DNA-binding transcription factor involved in glucose metabolism
18	XII	synonymous_variant	YLR166C	SEC10	A2238G	Phe746Phe	Heterozygous
18	XIV	missense_variant	YNR065C		T1282C	Thr428Ala	Heterozygous	Protein of unknown function
19	II	missense_variant	YBR208C	DUR12	C2546G	Gly849Ala	Heterozygous	Urea and allophanate hydrolase
19	IX	upstream_gene_variant	YIL022W	TIM44	T-221G		Heterozygous
19	XII	missense_variant	YLR134W-YLR135W	PDC5-SLX4	A -> G		Heterozygous
19	XII	upstream_gene_variant	YLR144C	ACF2	T1139C	Asp380Gly	Heterozygous	1,3-beta-D-glucan 3-glucanohydrolase involved in actin cytoskeleton organization
19	XV	missense_variant	YOR041C		C142T	Ala48Thr	Heterozygous	Dubious open reading frame
19	XVI	missense_variant	YPL030W	TRM44	C1108T	Pro370Ser	Heterozygous	Involved in tRNA nucleoside ribose methylation
20	IV	upstream_gene_variant	YDR089W		A-218G		Heterozygous
20	XV	missense_variant	YOR346W	REV1	T2593G	Phe865Val	Heterozygous	Involved in error-prone translation synthesis
20	XVI	missense_variant	YPL267W	ACM1	C173T	Ala59Val	Heterozygous	Inhibitor of ubiquitin-protein transferase. Null mutants accumulate budded cells
