## Supplementary Table 2 for "Evolutionary consequences of nascent multicellular life cycles"

### Sheet: Sheet1
Population	Chromosome	Mutation type	Gene ID	Gene Name	Nt change	AA change	Zygosity	Description
1	IV	missense_variant	YDL140C	RPO21	T1249G	Tyr417Asp	Heterozygoous	An RNA-directed RNA polymerase with a role in translesion synthesis and transcription from RNA polymerase II promoter
1	VIII	missense_variant	YHR168W	MTG2	G1518T	Lys506Asn	Heterozygoous	Ribosome-binding protein involved in cytoplasmic translation
1	XII	frameshift_variant	YLR081W	GAL2	-T1049	Phe350fs	Heterozygoous	Galactose and glucose transmembrane transporter, involved in import and utilization of galactose as carbon source
1	XIII	frameshift_variant	YML100W	TSL1	-A613	Thr205fs	Heterozygoous	Subunit of alpha,alpha-trehalose phosphate synthase complex that contributes to trehalose-phosphate synthase activity
1	XV	upstream_gene_variant	YOL019W-A-YOL019W	YOL019W-A-YOL019W	C -> T		Heterozygoous
2	IV	upstream_gene_variant	YDL223C	HBT1	A-47G		Heterozygoous
2	IV	stop_gained	YDR255C	RMD5	G156C	Gln52His	Heterozygoous	Involved in ubiquitin-dependent protein catabolic process
2	IV	missense_variant	YDL140C	RPO21	C4811A	Ser1604*	Heterozygoous	An RNA-directed RNA polymerase with a role in translesion synthesis and transcription from RNA polymerase II promoter
2	XII	frameshift_variant	YLR081W	GAL2	+G1267	Lys423fs	Heterozygoous	Galactose and glucose transmembrane transporter, involved in import and utilization of galactose as carbon source
2	XII	missense_variant	YLR081W	GAL2	C1273A	Gln425Lys	Heterozygoous	Galactose and glucose transmembrane transporter, involved in import and utilization of galactose as carbon source
2	XIV	upstream_gene_variant	YNR046W	TRM112	G-11A		Heterozygoous
2	XV	missense_variant	YOR227W	HER1	G1966T	Ala656Ser	Heterozygoous	Protein involved in ER organization
2	XV	missense_variant	YOR315W	SFG1	G766T	Ala256Ser	Heterozygoous	Nuclear protein with a role in superficial pseudohyphal growth and regulation of the mitotic cell cycle
3	IV	missense_variant	YDL132W	CDC53	G1936A	Glu646Lys	Heterozygoous	Required for both the G1/S and G2/M phase transitions of the mitotic cell cycle
3	V	missense_variant	YER127W	LCP5	G394A	Glu132Lys	Heterozygoous	Essential protein involved in maturation of 18S rRNA
3	VII	synonymous_variant	YGL026C	TRP5	G570A	Val190Val	Heterozygoous
3	VIII	missense_variant	YHR181W	SVP26	G366T	Gln122His	Heterozygoous	Involved in endoplasmic reticulum to Golgi vesicle-mediated transport
3	XI	missense_variant	YKR067W	GPT2	G1228T	Val410Leu	Heterozygoous	Glycerol-3-phosphate O-acyltransferase involved in phospholipid biosynthesis and regulation of triglyceride metabolism
3	XII	missense_variant	YLR081W	GAL2	G1178A	Arg393His	Heterozygoous	Galactose and glucose transmembrane transporter, involved in import and utilization of galactose as carbon source
3	XII	missense_variant	YLR278C		C2534T	Ser845Phe	Homozygous	Zinc-cluster protein
3	XIII	upstream_gene_variant	YMR179W-YMR180C	SPT21-CTL1	+TA		Heterozygoous
3	XIV	synonymous_variant	YNL072W	RNH201	C189T	Asp63Asp	Heterozygoous
3	XV	upstream_gene_variant	YOR382W	FIT2	+C-246		Heterozygoous
4	I	missense_variant	YAR050W	FLO1	A581C	Lys194Thr	Homozygous	Mannose-binding protein involved in flocculation via cell wall protein-carbohydrate interaction and co-flocculation with other yeasts
4	V	missense_variant	YER068W	MOT2	G230A	Cys77Tyr	Heterozygoous	Protein involved in protein ubiquitination and catabolism
4	VII	missense_variant	YGL157W	ARI1	C902T	Thr301Ile	Heterozygoous	NADPH-dependent aldehyde reductase
4	XII	upstream_gene_variant	YLR114C	AVL9	C-66T		Heterozygoous
4	XII	missense_variant	YLR278C		A 3574T	Ile1192Phe	Homozygous	Zinc-cluster protein
4	XIV	missense_variant	YNL014W	HEF3	G1282T	Gly428Cys	Heterozygoous	Translation elongation factor involved in translational elongation
5	I	missense_variant	YAR050W	FLO1	A250G	Asn84Asp	Homozygous	Mannose-binding protein involved in flocculation via cell wall protein-carbohydrate interaction and co-flocculation with other yeasts
5	VIII	missense_variant	YHR069C-A		T302G	Leu101Trp	Heterozygoous	Dubious open reading frame
5	XI	missense_variant	YKL105C	SEG2	T3383A	Ile1128Asn	Heterozygoous	Protein of unknown function
6	IV	stop_gained	YDL140C	RPO21	C1765T	Gln589*	Heterozygoous	An RNA-directed RNA polymerase with a role in translesion synthesis and transcription from RNA polymerase II promoter
6	IX	disruptive_inframe_insertion	YIR010W	DSN1	+AAATGCGACTGC396	Asn137insAsnAlaThrAla	Heterozygoous	Subunit of nuclear MIS12/MIND complex required for the spindle checkpoint and kinetochore integrity
6	VII	missense_variant	YGL022W	STT3	G963C	Leu321Phe	Heterozygoous	Subunit of oligosaccharyltransferase complex involved in protein N-linked glycosylation
6	XII	missense_variant	YLR233C	EST1	G952T	Val318Phe	Homozygous	RNA binding protein involved in telomere maintenance
6	XIV	missense_variant	YNL018C		C1529T	Pro510Leu	Heterozygoous	Protein of unknown function
6	XIV	missense_variant	YNL034W		C1529T	Pro510Leu	Heterozygoous	Protein of unknown function
7	I	missense_variant	YAR050W	FLO1	A581G	Lys194Arg	Homozygous	Mannose-binding protein involved in flocculation via cell wall protein-carbohydrate interaction and co-flocculation with other yeasts
7	III	missense_variant	YCR098C	GIT1	G667T	Val223Phe	Heterozygoous	Glycerophosphodiester and glycerol-3-phosphate transmembrane transporter
7	IV	frameshift_variant	YDR209C		+T121	Tyr41fs	Heterozygoous	Protein of unknown function
7	XII	upstream_gene_variant	YLR134W	PDC5	A-95G		Heterozygoous
7	XIV	missense_variant	YNL329C	PEX6	A1340T	Asp447Val	Heterozygoous	Protein import into peroxisome matrix, receptor recycling
7	XV	synonymous_variant	YOR337W	TEA1	G1965A	Lys655Lys	Heterozygoous
8	IV	missense_variant	YDR205W	MSC2	T242C	Phe81Ser	Heterozygoous	Zinc ion transmembrane transporter involved in cellular zinc homeostasis
8	XI	upstream_gene_variant	YKR095W	MLP1	C-283T		Heterozygoous
9	II	missense_variant	YBL042C	FUI1	G148A	Glu50Lys	Heterozygoous	Uridine transmembrane transporter that localizes to cell periphery
10	XII	upstream_gene_variant	YLR293C	GSP1	T-6A		Heterozygoous
11	I	synonymous_variant	YAR050W	FLO1	C2796T	Gly932Gly	Homozygous	Mannose-binding protein involved in flocculation via cell wall protein-carbohydrate interaction and co-flocculation with other yeasts
11	IV	synonymous_variant	YDL181W	INH1	C-86G		Heterozygoous
11	IV	upstream_gene_variant	YDL185W	VMA1	C792T	Thr264Thr	Heterozygoous
11	V	missense_variant	YEL018W	EAF5	T713G	Ile238Ser	Heterozygoous	Subunit of NuA4 histone acetyltransferase complex involved in DNA repair
12	II	upstream_gene_variant	YBL097W	BRN1	+AT-241		Heterozygoous
12	IX	upstream_gene_variant	YIL169C-YIL168W		C -> A		Heterozygoous
12	XII	missense_variant	YLR081W	GAL2	A361C	Thr121Pro	Heterozygoous	Galactose and glucose transmembrane transporter, involved in import and utilization of galactose as carbon source
12	XV	missense_variant	YOL116W	MSN1	A256G	Lys86Glu	Heterozygoous	Transcriptional activator that activates FLO proteins
13	V	missense_variant	YEL046C	GLY1	C191G	Ala64Gly	Heterozygoous	Cytosolic threonine aldolase involved in glycine biosynthesis and threonine catabolism
13	XII	missense_variant	YLR308W	CDA2	C730T	Leu244Phe	Heterozygoous	Chitin deacetylase of the prospore membrane
13	XII	stop_gained	YLR081W	GAL2	C1500A	Tyr500*	Heterozygoous	Galactose and glucose transmembrane transporter, involved in import and utilization of galactose as carbon source
13	XIV	missense_variant	YNR031C	SSK2	C4052T	Ser1351Phe	Heterozygoous	MAP kinase kinase kinase involved in protein phosphorylation and autophosphorylation
13	XV	missense_variant	YOR151C	RPB2	G3046A	Ala1016Thr	Heterozygoous	Involved in transcription by RNA polymerase II
14	V	missense_variant	YER068W	MOT2	C227A	Ala76Glu	Heterozygoous	Protein involved in protein ubiquitination and catabolism
14	X	missense_variant	YJR129C	EFM3	A108C	Arg36Ser	Heterozygoous	S-adenosylmethionine-dependent lysine methyltransferase
14	XI	missense_variant	YKL104C	GFA1	C478T	His160Tyr	Heterozygoous	Glutamine-fructose-6-phosphate transaminase involved in cell wall chitin biosynthesis
14	XII	upstream_gene_variant	YLR090W	XDJ1	C-185T		Heterozygoous
15	I	missense_variant	YAR050W	FLO1	C152T	Ser51Phe	Heterozygoous	Mannose-binding protein involved in flocculation via cell wall protein-carbohydrate interaction and co-flocculation with other yeasts
15	IV	missense_variant	YDR096W	GIS1	A1606G	Asn536Asp	Heterozygoous	Transcription factor involved in regulation of phospholipid biosynthesis
15	IX	missense_variant	YIL066C	RNR3	G504A	Gln168Gln	Heterozygoous
15	V	synonymous_variant	YER179W	DMC1	G689A	Gly230Asp	Heterozygoous	Recombinase (DNA strand exchange protein) involved in reciprocal meiotic recombination and synaptonemal complex assembly
15	XI	missense_variant	YKR054C	DYN1	G3131A	Arg1044His	Heterozygoous	ATP binding protein involved in the establishment of mitotic spindle localization and orientation
15	XII	synonymous_variant	YLR455W	PDP3	A621G	Leu207Leu	Heterozygoous
15	XII	upstream_gene_variant	YLR430W	SEN1	G-41A		Heterozygoous
15	XIV	missense_variant	YNR075W	COS10	C751A	Pro251Thr	Heterozygoous	Protein with a role in endocytosis
15	XV	missense_variant	YOL116W	MSN1	A149T	Lys50Ile	Homozygous	Transcriptional activator that activates FLO proteins
16	IV	synonymous_variant	YDR011W	SNQ2	G882A	Arg294Arg	Heterozygoous
16	VII	missense_variant	YGL141W	HUL5	T2252G	Val751Gly	Heterozygoous	Protein involved in protein polyubiquitination
16	XI	upstream_gene_variant	YKL164C	PIR1	G-4316A		Heterozygoous
16	XII	missense_variant	YLR412W	BER1	A419G	His140Arg	Homozygous	Protein involved in microtubule-based process
16	XV	missense_variant	YOL116W	MSN1	A275T	His92Leu	Heterozygoous	Transcriptional activator that activates FLO proteins
16	XVI	upstream_gene_variant	YPL249C-A	RPL36B	-T-327		Heterozygoous	RNA-binding subunit of the cytosolic large ribosomal subunit; involved in translation
17	X	missense_variant	YJL005W	CYR1	A4192G	Asn1398Asp	Heterozygoous	Adenylate cyclase involved in signaling
17	XII	start_lost	YLR412W	BER1	G3C	Met1?	Homozygous	Protein involved in microtubule-based process
17	XIV	missense_variant	YNL331C	AAD14	A962T	Asn321Ile	Heterozygoous	Aryl-alcohol dehydrogenase involved in metabolism of cellular aldehyde
18	I	missense_variant	YAR050W	FLO1	C602G	Pro201Arg	Homozygous	Mannose-binding protein involved in flocculation via cell wall protein-carbohydrate interaction and co-flocculation with other yeasts
18	XV	upstream_gene_variant	YOR003W-YOR004W	YSP3-UTP23	T -> A		Heterozygoous
18	XVI	missense_variant	YPR010C	RPA135	C2761T	His921Tyr	Heterozygoous	Involved in transcription by RNA polymerase I
19	X	missense_variant	YJL108C	PRM10	T78C	Leu26Leu	Heterozygoous
19	X	synonymous_variant	YJR045C	SSC1	G499A	Val167Ile	Heterozygoous	Involved in protein import into the mitochondrial matrix
19	XII	missense_variant	YLR081W	GAL2	G376A	Ala126Thr	Heterozygoous	Galactose and glucose transmembrane transporter, involved in import and utilization of galactose as carbon source
19	XIII	missense_variant	YMR176W	ECM5	A2144G	Asn715Ser	Heterozygoous	Subunit of Snt2C complex involved in cellular response to oxidative stress
19	XIV	missense_variant	YNL137C	NAM9	G1454T	Gly485Val	Heterozygoous	Component of the small subunit of the mitochondrial ribosome mediating mitochondrial translation
19	XV	missense_variant	YOL116W	MSN1	C299T	Ser100Phe	Homozygous	Transcriptional activator that activates FLO proteins
20	II	missense_variant	YBR067C	TIP1	C326T	Ala109Val	Heterozygoous	Major cell wall mannoprotein with possible lipase activity
20	VII	missense_variant	YGL027C	CWH41	C1170T	Ser390Ser	Heterozygoous
20	VII	synonymous_variant	YGL013C	PDR1	C830T	Ser277Leu	Heterozygoous	DNA-bining transcription factor that activates expression of genes invlved in drug response
20	VIII	upstream_gene_variant	YHL021C	AIM17	G-187C		Heterozygoous
20	XI	stop_gained	YKL160W	ELF1	C20A	Ser7*	Heterozygoous	Transcription elongation factor that binds RNA polymerase II
20	XIV	missense_variant	YNL248C	RPA49	A130G	Lys44Glu	Heterozygoous	RNA polymerase I subunit involved in rRNA transcription;
20	XIV	missense_variant	YNL054W	VAC7	G2493T	Met831Ile	Heterozygoous	Involved in positive regulation of phosphatidylinositol biosynthetic process
20	XV	synonymous_variant	YOR370C	MRS6	C39T	Arg13Arg	Heterozygoous
20	XV	missense_variant	YOR043W	WHI2	T1264C	Cys422Arg	Heterozygoous	Protein phosphatase activator involved in the general stress response
20	XV	disruptive_inframe_insertion	YOR062C		C44G	Ala15Gly	Heterozygoous	Protein of unknown function
20	XV	missense_variant	YOR062C		+AAA36	Lys12dup	Heterozygoous	Protein of unknown function
